# ALT in Pediatric High-Grade Gliomas Can Occur without *ATRX* Mutation and is Enriched in Patients with Pathogenic Germline MMR Variants

**DOI:** 10.1101/2022.08.05.502870

**Authors:** Jennifer L. Stundon, Heba Ijaz, Krutika S. Gaonkar, Rebecca S. Kaufman, Run Jin, Anastasios Karras, Zalman Vaksman, Jung Kim, Ryan J. Corbett, Matthew R. Lueder, Daniel P. Miller, Yiran Guo, Mariarita Santi, Marilyn Li, Gonzalo Lopez, Phillip B. Storm, Adam C. Resnick, Angela J. Waanders, Suzanne P. MacFarland, Douglas R. Stewart, Sharon J. Diskin, Jo Lynne Rokita, Kristina A. Cole

## Abstract

**Background:** To achieve replicative immortality, most cancers develop a telomere maintenance mechanism, such as reactivation of telomerase or alternative lengthening of telomeres (ALT). There are limited data on the prevalence and clinical significance of ALT in pediatric brain tumors, and ALT-directed therapy is not available.

**Methods:** We performed C-circle analysis (CCA) on 579 pediatric brain tumors that had corresponding tumor/normal whole genome sequencing through the Open Pediatric Brain Tumor Atlas (OpenPBTA). We detected ALT in 6.9% (n=40/579) of these tumors and completed additional validation by ultrabright telomeric foci *in situ* on a subset of these tumors. We used CCA to validate *TelomereHunter* for computational prediction of ALT status and focus subsequent analyses on pediatric high-grade glioma (pHGG) Finally, we examined whether ALT is associated with recurrent somatic or germline alterations.

**Results:** ALT is common in pHGG (n=24/63, 38.1%), but occurs infrequently in other pediatric brain tumors (<3%). Somatic *ATRX* mutations occur in 50% of ALT+ pHGG and in 30% of ALT-pHGG. Rare pathogenic germline variants in mismatch repair (MMR) genes are significantly associated with an increased occurrence of ALT. Conclusions: We demonstrate that *ATRX* is mutated in only a subset of ALT+ pHGG, suggesting other mechanisms of *ATRX* loss of function or alterations in other genes may be associated with the development of ALT in these patients. We show that germline variants in MMR are associated with development of ALT in patients with pHGG.

**Key Points:** ATRX alterations are frequent, but not required, for an ALT phenotype in pHGGs

pHGG patients with germline mismatch repair variants have higher rate of ALT + tumors *TelomereHunter* is validated to predict ALT in pHGGs

**Importance of the Study:** We performed orthogonal molecular and computational analyses to detect the presence of alternative lengthening of telomeres in a highly characterized cohort of pediatric brain tumors. We demonstrate that many pHGG utilize ALT without a mutation in ATRX, suggesting either loss of function of ATRX via an alternative mechanism or an alternate means of development of ALT. We show that germline variants in MMR genes are significantly associated with ALT in pHGG. Our work adds to the biological understanding of the development of ALT and provides an approach to stratify patients who may benefit from future ALT-directed therapies in this patient population.
