## Supplementary material for "ALT in Pediatric High-Grade Gliomas Can Occur without *ATRX* Mutation and is Enriched in Patients with Pathogenic Germline MMR Variants": Table1

### Sheet: Sheet1
Characteristic	ALT NEGATIVE	ALT POSITIVE	p-value
HGAT Cohort	n=53	n=32
n=85 patients	0.609195	0.367816
Age in Years
Median	7.89	11.06	p=0.007
Sex: Number (%)
Male	22 (41.5%)	12 (37.5%)	p=0.075
Female	31 (58.5%)	20 (62.5%)
Race: Number (%)
White	31 (58.4%)	22 (68.75%)	p=0.60
Black	2 (3.7%)	2 (6.25%)
Asian	3 (5.6%)	1 (3%)
Native Hawaiian or Other Pacific Island	1 (1.9%)	0
Not Reported/Not Available	16 (30.2%)	7 (21.9%)
Ethnicity: Number (%)
Hispanic/Latino	8 (15.1%)	1 (3%)	p=0.21
Not Hispanic/Latino	31 (58.5%)	24 (75%)
Other/Unknown	14 (26.4%)	7 (21.9%)
Tumor Location: Number (%)
Midline	31 (58.5%)	20 (62.5%)	p=0.74
Hemispheric	22 (41.5%)	12 (37.5%)
Molecular Subtype: Number (%)
H3F3A WT	28 (52.8%)	12 (37.5%)	p=0.007
H3 K28-altered	24 (47.2%)	16 (50%)
H3 G35-mutated	0	4 (12.5%)
Survival in Months, Median
Overall	16.2 (N=51)	17.9 (N=31)	p=0.50
H3 K28-altered	9.1 (N=25)	14.4 (N=16)	p=0.59
H3 WT	29.8 (N=26)	27.7 (N=12)	p=0.89
H3 G35-mutated	N/A	68.8 (N=3)	N/A
Tumor Mutational Burden
Median	0.53 mutations/mB	0.77 mutations/mB	p=0.0024
ATRX Mutation Status
Mutated	5 (9.4%)	16 (50%)	p<0.0001
Not Mutated	48 (90.6%)	16 (50%)
Germline MMR Variant
Variant Detected	1 (1.8%)	5 (15.6%)	p=0.027
No Variant Detected	52 (98.1%)	27 (84.4%)
