## Supplementary material for "ALT in Pediatric High-Grade Gliomas Can Occur without *ATRX* Mutation and is Enriched in Patients with Pathogenic Germline MMR Variants": TableS4

### Sheet: kaplan_meier_fit
Kids_First_Biospecimen_ID_DNA	OS_status	alt_subtype	OS_months
BS_02YBZSBY	DECEASED	H3 WT, ALT -	9.83003
BS_1M63B97V	DECEASED	H3 WT, ALT -	41.0954
BS_1YTHM07J	DECEASED	H3 WT, ALT -	98.9907
BS_3BMGF6GN	#N/A	H3 WT, ALT -	94.914
BS_742CDKAS	DECEASED	H3 WT, ALT -	230.923
BS_79NQJZ09	DECEASED	H3 WT, ALT -	18.9039
BS_9DM8H1RX	DECEASED	H3 WT, ALT -	0.328764
BS_ABZ3BK38	DECEASED	H3 WT, ALT -	39.09
BS_D6XHKZDZ	DECEASED	H3 WT, ALT -	233.784
BS_E42SSQGJ	DECEASED	H3 WT, ALT -	16.9313
BS_F064HMTP	DECEASED	H3 WT, ALT -	#N/A
BS_F8K4VQMF	DECEASED	H3 WT, ALT -	16.1752
BS_KSHETTQC	DECEASED	H3 WT, ALT -	58.3884
BS_KXGJ1HMG	DECEASED	H3 WT, ALT -	28.1093
BS_M4E4H6NG	DECEASED	H3 WT, ALT -	49.5775
BS_M5FM63EB	DECEASED	H3 WT, ALT -	12.9862
BS_MSB1RDAJ	DECEASED	H3 WT, ALT -	12.3286
BS_MW63FCZC	DECEASED	H3 WT, ALT -	86.2675
BS_NJFK43N3	DECEASED	H3 WT, ALT -	#N/A
BS_P3PF53V8	DECEASED	H3 WT, ALT -	40.0763
BS_QWS88QXE	DECEASED	H3 WT, ALT -	21.3039
BS_R1G6SG0K	DECEASED	H3 WT, ALT -	11.0793
BS_S791VC80	DECEASED	H3 WT, ALT -	31.4627
BS_SK4H5MJQ	DECEASED	H3 WT, ALT -	11.8355
BS_SKRY0BJ4	DECEASED	H3 WT, ALT -	16.9313
BS_W2QCHQ7E	DECEASED	H3 WT, ALT -	84.1963
BS_WJB33V17	DECEASED	H3 WT, ALT -	54.5747
BS_XGVSX8BX	DECEASED	H3 WT, ALT -	7.29855
BS_20TBZG09	DECEASED	H3 WT, ALT +	17.9834
BS_3NX3RBCX	DECEASED	H3 WT, ALT +	272.249
BS_79SYEHY3	DECEASED	H3 WT, ALT +	108.328
BS_80078QDG	DECEASED	H3 WT, ALT +	11.4738
BS_EJV0N3BX	DECEASED	H3 WT, ALT +	13.8738
BS_EP25TTAG	DECEASED	H3 WT, ALT +	17.1286
BS_G9MQM1KK	DECEASED	H3 WT, ALT +	167.669
BS_HJ95JNFN	DECEASED	H3 WT, ALT +	52.4707
BS_JB3J82ZK	DECEASED	H3 WT, ALT +	2.46573
BS_RG6JK7ZN	DECEASED	H3 WT, ALT +	44.3173
BS_S0T3CQ97	DECEASED	H3 WT, ALT +	37.4462
BS_VW4XN9Y7	DECEASED	H3 WT, ALT +	10.9807
BS_1S5V7WWC	DECEASED	H3 K28, ALT -	26.7614
BS_3E5C1PN1	DECEASED	H3 K28, ALT -	13.7752
BS_3Z40EZHD	DECEASED	H3 K28, ALT -	5.62186
BS_7GKF6M85	DECEASED	H3 K28, ALT -	12.9533
BS_823V5X6Z	DECEASED	H3 K28, ALT -	9.66565
BS_872Q3FK2	DECEASED	H3 K28, ALT -	23.2107
BS_8FSJDG2T	DECEASED	H3 K28, ALT -	12.7889
BS_AFAHY6HP	DECEASED	H3 K28, ALT -	3.28764
BS_AYPBAHJ6	DECEASED	H3 K28, ALT -	9.07387
BS_BFDEZK1C	DECEASED	H3 K28, ALT -	2.00546
BS_BQ81D2BP	DECEASED	H3 K28, ALT -	9.00812
BS_CBMAWSAR	DECEASED	H3 K28, ALT -	0.394516
BS_CGXTFM67	DECEASED	H3 K28, ALT -	28.9969
BS_DH86PF5A	DECEASED	H3 K28, ALT -	5.88487
BS_FK3B5SDH	DECEASED	H3 K28, ALT -	8.02183
BS_GKPVZXYP	DECEASED	H3 K28, ALT -	11.7697
BS_P4K6WK9Y	DECEASED	H3 K28, ALT -	17.2272
BS_PPY0EWPG	DECEASED	H3 K28, ALT -	1.28218
BS_Q6GVRAWK	DECEASED	H3 K28, ALT -	18.1477
BS_T7WMJ08W	DECEASED	H3 K28, ALT -	51.583
BS_TRGECFNP	DECEASED	H3 K28, ALT -	17.6217
BS_WJF6ZXWN	DECEASED	H3 K28, ALT -	0.591774
BS_WPCBK1EG	DECEASED	H3 K28, ALT -	7.39718
BS_YB99Q6TN	DECEASED	H3 K28, ALT -	8.97524
BS_YHXMYDBN	DECEASED	H3 K28, ALT -	7.9232
BS_1MME7FBS	DECEASED	H3 K28, ALT +	23.145
BS_230S192D	DECEASED	H3 K28, ALT +	12.9533
BS_23ZE42Q3	DECEASED	H3 K28, ALT +	4.56981
BS_7PF3C1P7	DECEASED	H3 K28, ALT +	18.4436
BS_85Q5P8GF	DECEASED	H3 K28, ALT +	8.97524
BS_B9QP40ER	DECEASED	H3 K28, ALT +	20.0875
BS_C19DFVR5	DECEASED	H3 K28, ALT +	17.556
BS_FKQ7F6D1	DECEASED	H3 K28, ALT +	7.62731
BS_H0638GZT	DECEASED	H3 K28, ALT +	20.9751
BS_KAD49R68	DECEASED	H3 K28, ALT +	33.4353
BS_KHSYAB3J	DECEASED	H3 K28, ALT +	15.8464
BS_KYPMZZSY	DECEASED	H3 K28, ALT +	10.8821
BS_NNFDFAFM	DECEASED	H3 K28, ALT +	12.8875
BS_R6CKWZW6	DECEASED	H3 K28, ALT +	8.54785
BS_TQ0J7WJQ	DECEASED	H3 K28, ALT +	23.0792
BS_ZCY4ECNV	DECEASED	H3 K28, ALT +	1.21643
BS_928HWFFM	DECEASED	H3 G35, ALT +	23.934
BS_EPM623G4	DECEASED	H3 G35, ALT +	69.8622
BS_P8WN8XEQ	DECEASED	H3 G35, ALT +	#N/A
BS_STNH7YSX	DECEASED	H3 G35, ALT +	88.1415

### Sheet: kaplan_meier_summary
alt_subtype	median	sd
H3 WT, ALT -	29.786	60.4584
H3 WT, ALT +	27.7148	81.73
H3 K28, ALT -	9.07387	11.2032
H3 K28, ALT +	14.3998	8.20094
H3 G35, ALT +	69.8622	33.0811

### Sheet: cox_additive_model
term	estimate	std.error	statistic	p.value
mol_sub_groupH3 K28	1.26744	0.639749	1.98116	0.0475735
mol_sub_groupH3 WT	-0.148237	0.642047	-0.230882	0.817406
ALT_statusALT +	-0.238394	0.26142	-0.91192	0.361811

### Sheet: BH_pairwise_comparisons
Pairwise comparisons using Log-Rank test
data: metadata_recode and alt_subtype
H3 WT, ALT - H3 WT, ALT + H3 K28, ALT - H3 K28, ALT +
H3 WT, ALT + 0.88598 - - -
H3 K28, ALT - 0.00017 0.00462 - -
H3 K28, ALT + 0.00558 0.02946 0.59068 -
H3 G35, ALT + 0.88598 0.88598 0.02054 0.02946
P value adjustment method: BH
